# Determining the serotype composition of mixed samples of pneumococcus using whole genome sequencing

**DOI:** 10.1101/741603

**Authors:** James R. Knight, Eileen M. Dunne, E. Kim Mulholland, Sudipta Saha, Catherine Satzke, Adrienn Tothpal, Daniel M. Weinberger

## Abstract

Serotyping of *Streptococcus pneumoniae* is a critical tool in the surveillance of the pathogen and development and evaluation of vaccines. Whole-genome DNA sequencing and analysis is becoming increasingly common and is an effective method for pneumococcal serotype identification of pure isolates. However, because of the complexities of the pneumococcal capsular loci, current analysis software requires samples to be pure (or nearly pure) and only contain a single pneumococcal serotype. We introduce a new software tool called SeroCall, which can identify and quantitate the serotypes present in samples, even when several serotypes are present. The sample preparation, library preparation and sequencing follow standard laboratory protocols. The software runs as fast or faster than existing identification tools on typical computing servers and is freely available under an open source license at https://github.com/knightjimr/serocall. Using samples with known concentrations of different serotypes as well as blinded samples, we were able to accurately quantify the abundance of different serotypes of pneumococcus in mixed cultures, with 100% accuracy for detecting the major serotype and up to 86% accuracy for detecting minor serotypes. We were also able to track changes in serotype frequency over time in an experimental setting. This approach could be applied in both epidemiologic field studies of pneumococcal colonization as well as in experimental lab studies and could provide a cheaper and more efficient method for serotyping than alternative approaches.
