## Supplementary material for "Determining the serotype composition of mixed samples of pneumococcus using whole genome sequencing": S1. Discrepant calls for PneumoCaT samples

### Sheet: Development
SeroCall Testing: Development Samples from PneumoCaT Submission PRJEB14267
Note: Only samples with call differences are listed.
Testing Result	Sample		Serotyping Result	PneumoCaT Call	SeroBA Call		SeroCall Calls
Minor	PHESPD0784		2	2	2		2	0.983	3	0.017
Minor	PHESPD0410		6E(6B)	23F	23F		23F	0.953	23B	0.047
Minor	PHESPD0419		6E(6B)	6E(6B)	6E(6B)		6E(6B)	0.987	7B	0.013
Minor	PHESPD0418		7B	7C	7B		7B	0.98	6E(6B)	0.02
Minor	PHESPD0574		7F	7F	7F		7F	0.984	7A	0.016
Minor	PHESPD0179		9N	9N	9N		9N	0.984	9A	0.016
Minor	PHESPD0568		9V	9L	9V		9V	0.96	18B/18C	0.04
Minor	PHESPD0770		10F	10F	10F		10F	0.952	9A	0.029	11A	0.019
Minor	PHESPD0315		11A	11A	11A		11A	0.985	11B/11C	0.015
Minor	PHESPD0316		11A	11A	11A		11A	0.957	11B/11C	0.027	27	0.01	22A	0.006
Minor	PHESPD0711		11A	11A	11A		11A	0.996	9A	0.004
Minor	PHESPD0689		12F	12F	12F		12F	0.991	15A	0.009
Minor	PHESPD0700		19A	19A	19A		19A	0.99	11A	0.01
Minor	PHESPD0160		22A	22A	22A		22A	0.995	27	0.005
Minor	PHESPD0219		22A	22A	22A		22A	0.992	38	0.008
Minor	PHESPD0686		22F	22F	22F		22F	0.993	23A	0.007
Minor	PHESPD0735		23B	23B	23B		23B	0.989	19A	0.011
Minor	PHESPD0539		35B	35B	35B		35B	0.995	35F	0.005
Minor	PHESPD0356		37	37	37		37	0.99	33F	0.01
Minor	PHESPD0584		38	38	38		38	0.994	25A	0.006
Minor	PHESPD0003		46	46	46		46	0.995	38	0.005
Serogroup	PHESPD0439		6A	6A	6A		6A	0.916	6B	0.084
Serogroup	PHESPD0413		6B	6B	6B		6B	0.753	6A	0.247
Serogroup	PHESPD0095		6D	6D	6D		6C	1
Serogroup	PHESPD0840		6D	6D	6D		6C	1
Serogroup	PHESPD0559		6E(6B)	6E(6B)	6E(6B)		6E(6A)	1
Serogroup	PHESPD0134		9A	9L	9A		9V	1
Serogroup	PHESPD0139		9A	9V	9A		9A/09V	1
Serogroup	PHESPD0153		9A	9A	9A		9V	1
Serogroup	PHESPD0188		9A	9A	9V		9V	1
Serogroup	PHESPD0294		18B	18B	18B		18C	1
Serogroup	PHESPD0029		18C	18C	18C		18B	1
Serogroup	PHESPD0567		18C	18C	18C		18B	1
Serogroup	PHESPD0236		25A	38	25A		38	1
Serogroup	PHESPD0173		33F	33F	33F		33A/33F	1
Serogroup	PHESPD0247		33F	33F	33F		33A/33F	1
Serogroup	PHESPD0287		33F	33F	33F		33A/33F	1
Serogroup	PHESPD0635		33F	33F	33F		33A/33F	1
Serogroup	PHESPD0671		33F	33F	33F		33A	1
Serogroup	PHESPD0870		33F	33F	33F		33A/33F	1
Serogroup	PHESPD0076		44	12B	44		12B	1
Serogroup	PHESPD0131		46	46	46		12B/46	1
Serogroup	PHESPD0136		46	46	46		12F/46	1
Discrepant	PHESPD0558		6E(6B)	11E	11A		11A	1
Discrepant	PHESPD0738		7B	7C	Serotype undetermined		7B	1
Discrepant	PHESPD0088		7C	7C	7C		7C	0.932	7B	0.068
Discrepant	PHESPD0846		Novel 7	7B	Serotype undetermined		7B	1
Discrepant	PHESPD0200		9A	9A	9A		9V	0.858	9N	0.142
Discrepant	PHESPD0046		25A	25A	25A		No serotype
Discrepant	PHESPD0176		25A	25A	25A		No serotype
Discrepant	PHESPD0196		28F	28A	28F		28A	1
Discrepant	PHESPD0475		28F	28F	28F		28A	1
Discrepant	PHESPD0827		28F	28F	28F		28A	1
Discrepant	PHESPD0177		33B	33B	33B		33D	1
Discrepant	PHESPD0357		37	untypable	37		38	0.521	37	0.479

### Sheet: Validation
SeroCall Testing: Validation Samples from PneumoCaT Submission PRJEB14267
Note: Only samples with call differences are listed.
Testing Result	Sample		Serotyping Result	PneumoCaT Call	SeroBA Call		SeroCall Calls
Minor	PHESPV1289		NTR	8	8		8	0.995	33B	0.005
Minor	PHESPV1592		1	1	1		1	0.996	35F	0.004
Minor	PHESPV0181		2	2	2		2	0.991	11B/11C	0.009
Minor	PHESPV0994		5	5	5		5	0.992	37	0.008
Minor	PHESPV1089		5	5	5		5	0.99	34	0.01
Minor	PHESPV0832		06A	6A	6A		6A	0.991	35B	0.009
Minor	PHESPV1231		06C	6C	6C		6C	0.975	45	0.025
Minor	PHESPV0070		06D	6D	6D		6D	0.976	6C	0.024
Minor	PHESPV0253		07B	7B	7B		7B	0.987	19A	0.013
Minor	PHESPV0993		07C	7C	7C		7C	0.995	23F	0.005
Minor	PHESPV0139		07F	7F	7F		7F	0.994	8	0.006
Minor	PHESPV1308		07F	7F	7F		7F	0.996	3	0.004
Minor	PHESPV1232		8	8	8		8	0.986	19A	0.009	16F	0.005
Minor	PHESPV1294		8	8	8		8	0.995	19A	0.005
Minor	PHESPV1373		8	8	8		8	0.997	11A/11D	0.003
Minor	PHESPV1313		09N	9N	9N		9N	0.993	8	0.007
Minor	PHESPV1381		09N	9N	9N		9N	0.991	11A/11D	0.009
Minor	PHESPV0370		09V	9V	9V		9V	0.989	9A	0.011
Minor	PHESPV0661		09V	9V	9V		9V	0.994	9A	0.006
Minor	PHESPV0842		09V	9V	9V		9V	0.983	35B	0.017
Minor	PHESPV0887		09V	9V	9V		9V	0.987	9A	0.013
Minor	PHESPV1608		09V	9V	9V		9V	0.991	9A	0.009
Minor	PHESPV1492		10A	10A	10A		10A	0.99	7B	0.01
Minor	PHESPV1584		10F	10F	10F		10F	0.996	20	0.004
Minor	PHESPV0120		11A	11A	11A		11A	0.987	11D	0.013
Minor	PHESPV0532		11A	11A	11A		11A	0.958	11C	0.028	11B	0.015
Minor	PHESPV0736		11A	11A	11A		11A	0.99	22F	0.007	6A/6B/6C/6D	0.003
Minor	PHESPV1605		11A	11A	11A		11A	0.985	11B	0.015
Minor	PHESPV1756		11A	11A	11A		11A	0.959	11C	0.024	11B	0.017
Minor	PHESPV0788		11B	11B	11B		11B	0.991	37	0.004	19A	0.004
Minor	PHESPV0891		11C	11A	11A		11A	0.992	27	0.008
Minor	PHESPV0016		12B	12F	12F		12F	0.981	34	0.014	3	0.005
Minor	PHESPV0046		12F	12F	12F		12F	0.994	17F	0.006
Minor	PHESPV0937		13	13	13		13	0.992	10F	0.008
Minor	PHESPV1464		14	14	14		14	0.995	18A	0.005
Minor	PHESPV0314		15A	15A	15A		15A	0.997	15B/15C	0.003
Minor	PHESPV0316		15A	15A	15A		15A	0.98	35B	0.02
Minor	PHESPV0400		15A	15A	15A		15A	0.991	15B/15C	0.009
Minor	PHESPV0431		15A	15A	15A		15A	0.996	15B/15C	0.004
Minor	PHESPV0522		15A	15A	15A		15A	0.99	15B/15C	0.01
Minor	PHESPV1361		15A	15C	15A		15A	0.994	15B/15C	0.006
Minor	PHESPV0322		15B/15C	15B/15C	15B		15B/15C	0.99	15A	0.01
Minor	PHESPV0438		15B/15C	15C	15B		15B/15C	0.99	15A	0.01
Minor	PHESPV0462		15B/15C	15B	15B		15B/15C	0.976	4	0.024
Minor	PHESPV1709		16F	16F	16F		16F	0.995	10A	0.005
Minor	PHESPV1724		16F	16F	16F		16F	0.995	17F	0.005
Minor	PHESPV1320		17F	17F	17F		17F	0.997	31	0.003
Minor	PHESPV1561		17F	17F	17F		17F	0.988	23B	0.012
Minor	PHESPV0833		18A	18C	18A		18A	0.973	18C	0.027
Minor	PHESPV1551		18A	18A	18A		18A	0.99	17F	0.006	9A	0.005
Minor	PHESPV1009		18C	18C	18C		18C	0.994	15F	0.006
Minor	PHESPV0001		18F	3	3		3	0.988	18F	0.007	48	0.005
Minor	PHESPV0245		19A	19A	19A		19A	0.998	35B	0.002
Minor	PHESPV1274		19A	19A	19A		19A	0.986	35F	0.014
Minor	PHESPV0220		19F	19F	19F		19F	0.995	23B1	0.005
Minor	PHESPV0234		19F	19F	19F		19F	0.998	23B1	0.002
Minor	PHESPV1562		19F	19F	19F		19F	0.996	31	0.004
Minor	PHESPV0089		20	20	20		20	0.994	22F	0.006
Minor	PHESPV1583		20	20	20		20	0.996	35F	0.004
Minor	PHESPV1544		21	21	21		21	0.997	17F	0.003
Minor	PHESPV1324		22F	22F	22F		22F	0.995	8	0.005
Minor	PHESPV1383		22F	22F	22F		22F	0.987	8	0.013
Minor	PHESPV1438		24A/24B/24F	serogroup 24	24		24A/24B/24F	0.96	45	0.04
Minor	PHESPV0827		25F	25F	25F		25F	0.98	23B1	0.02
Minor	PHESPV0491		28A	28A	28A		28A	0.996	7C	0.004
Minor	PHESPV1550		31	31	31		31	0.992	38	0.008
Minor	PHESPV1607		31	31	31		31	0.941	11A	0.059
Minor	PHESPV1093		34	34	34		34	0.987	13	0.013
Minor	PHESPV0654		35A	35B	35B		35B	0.992	10F	0.008
Minor	PHESPV1014		35A	35B	35B		35B	0.991	17F	0.009
Minor	PHESPV0230		35B	35B	35B		35B	0.997	19A	0.003
Minor	PHESPV0240		35B	35B	35B		35B	0.994	19A	0.006
Minor	PHESPV0242		35B	35B	35B		35B	0.997	19A	0.003
Minor	PHESPV1034		37	37	37		37	0.988	18C	0.008	10F	0.005
Minor	PHESPV1882		37	37	37		37	0.989	33F	0.011
Minor	PHESPV1569		38	38	38		38	0.996	19F	0.004
Minor	PHESPV1711		38	38	38		38	0.995	10A	0.005
Serogroup	PHESPV0012		09A	9A	9V		9V	0.991	3	0.009
Serogroup	PHESPV0787		09A	9A	9A		9V	0.996	19A	0.004
Serogroup	PHESPV0893		09V	9V	9V		9A	1
Serogroup	PHESPV1912		09V	9V	9V		9A	1
Serogroup	PHESPV1913		09V	9V	9V		9A	1
Serogroup	PHESPV0839		11C	11E	11A		11A	1
Serogroup	PHESPV1567		12A	46	Serotype undetermined		12A/12B	1
Serogroup	PHESPV0912		14	15B	15B		15B/15C	1
Serogroup	PHESPV0448		15F	15B	15B		15B/15C	1
Serogroup	PHESPV0562		15F	15B	15B		15B/15C	1
Serogroup	PHESPV0022		18B	18B	18B		18C	1
Serogroup	PHESPV0186		18B	18B	18B		18C	1
Serogroup	PHESPV0249		18B	18B	18B		18C	1
Serogroup	PHESPV1916		18B	18B	18B		18C	1
Serogroup	PHESPV2022		18B	18B	18B		18C	1
Serogroup	PHESPV2024		18B	18B	18B		18C	0.923	18B	0.077
Serogroup	PHESPV2048		18B	18B	18B		18C	1
Serogroup	PHESPV2064		18B	18B	18B		18C	1
Serogroup	PHESPV0928		18C	18C	18C		18B	1
Serogroup	PHESPV0932		18C	18C	18C		18B	1
Serogroup	PHESPV1515		18C	18C	18C		18B	1
Serogroup	PHESPV1838		18C	18B	18B		18C	1
Serogroup	PHESPV1841		18C	18C	18C		18B	1
Serogroup	PHESPV1861		18C	18C	18C		18B	1
Serogroup	PHESPV1872		18C	18B	18B		18C	0.976	18B	0.024
Serogroup	PHESPV1811		Serogroup 33	33F	33F		33A	1
Serogroup	PHESPV0140		33F	33F	33F		33A/33F	1
Serogroup	PHESPV0150		33F	33A/33F	33F		33A/33F	1
Serogroup	PHESPV1134		33F	33F	33F		33A	1
Serogroup	PHESPV1138		33F	33F	33F		33A/33F	1
Serogroup	PHESPV1190		33F	33F	33F		33A	1
Serogroup	PHESPV1253		33F	33F	33F		33A/33F	0.987	7F	0.013
Serogroup	PHESPV1314		33F	33F	33F		33F	0.995	3	0.005
Serogroup	PHESPV1366		33F	33F	33F		33A/33F	1
Serogroup	PHESPV1494		33F	33F	33F		33A	1
Serogroup	PHESPV1694		33F	33F	33F		33A/33F	1
Serogroup	PHESPV1696		33F	33F	33A		33A	1
Serogroup	PHESPV1740		33F	33F	33F		33A/33F	1
Serogroup	PHESPV1744		33F	33A/33F	33F		33A/33F	1
Serogroup	PHESPV1770		33F	33F	33F		33A/33F	1
Discrepant	PHESPV0010		NTR	38	Serotype undetermined		38	1
Discrepant	PHESPV0250		NTR	38	25A		38	1
Discrepant	PHESPV1101		10F	10X	Failed		10B	1
Discrepant	PHESPV1955		10F	38	Serotype undetermined		38	1
Discrepant	PHESPV0251		11A	11A/11B/11C/ 11D/11E/11F	11A		11F	0.569	11A	0.365	11B	0.043	11C	0.023
Discrepant	PHESPV0662		11A	11A	Serotype undetermined		11F	0.968	11C	0.019	11B	0.013
Discrepant	PHESPV0888		11C	11A	11A		11A	0.943	18C	0.057
Discrepant	PHESPV1845		15B/15C	15B	15A		15A	1
Discrepant	PHESPV0390		18C	18C	Serotype undetermined		18A	0.781	18C/18F	0.219
Discrepant	PHESPV1169		23B	23B	23B		23B1	0.568	23B	0.432
Discrepant	PHESPV2013		23B	23B	23B		23B	0.682	23B1	0.318
Discrepant	PHESPV2019		23B	23B	23B		23B1	0.853	23B	0.147
Discrepant	PHESPV1337		23F	23B	Failed		23B	0.974	7A	0.026
Discrepant	PHESPV1606		23F	23B	Failed		23B	1
Discrepant	PHESPV0208		29	35D	35B		35B	1
Discrepant	PHESPV1001		29	35D	35B		35B	1
Discrepant	PHESPV1935		29	35D	35B		35B	1
Discrepant	PHESPV0849		33B	33B	33B		33D	1
Discrepant	PHESPV0663		35A	35D	35B		35B	1
Discrepant	PHESPV1938		37	alternative_aliB_NT	37		No serotype
Discrepant	PHESPV2070		37	alternative_aliB_NT	37		No serotype
Discrepant	PHESPV0002		NOVEL PATTERN	9L	Serotype undetermined		9L	0.593	9N	0.407
